# Gene editing of *CD3 epsilon* gene to redirect regulatory T cells for adoptive T cell transfer

**DOI:** 10.1101/2024.03.18.584896

**Authors:** Weijie Du, Fatih Noyan, Oliver McCallion, Vanessa Drosdek, Jonas Kath, Viktor Glaser, Carla Fuster-Garcia, Mingxing Yang, Maik Stein, Olaf Weber, Julia K. Polansky, Toni Cathomen, Elmar Jaeckel, Joanna Hester, Fadi Issa, Hans-Dieter Volk, Michael Schmueck-Henneresse, Petra Reinke, Dimitrios L. Wagner

## Abstract

Adoptive transfer of regulatory T cells (Tregs) is a promising strategy to combat immunopathologies in transplantation and autoimmune diseases. Antigen-specific Tregs are more effective in modulating undesired immune reactions, but their low frequency in peripheral blood poses challenges for manufacturing and their clinical application. Chimeric antigen receptors (CARs) have been used to redirect the specificity of Tregs, employing retroviral vectors. However, retroviral gene transfer is costly, time consuming, and raises safety issues. Here, we explored non-viral gene editing to redirect Tregs with CARs, using HLA-A2-specific constructs for proof-of-concept studies in transplantation models. We introduce a virus-free CRISPR-Cas12a approach to integrate an antigen-binding domain into the *CD3 epsilon* (*CD3ε*) gene, generating Tregs expressing a T cell receptor fusion construct (TruC). These *CD3ε*-TruC Tregs exhibit potent antigen-dependent activation while maintaining responsiveness to TCR/CD3 stimulation. This enables preferential enrichment of TruC-redirected Tregs via repetitive CD3/CD28-stimulation in a GMP-compatible expansion system. Non-viral gene edited *CD3ε*-TruC Tregs retained their phenotypic, epigenetic, and functional identity. In a humanized mouse model, HLA-A2-specific *CD3ε*-TruC Tregs demonstrate superior protection of allogeneic HLA-A2^+^ skin grafts from rejection compared to polyclonal Tregs. This approach provides a pathway for developing clinical-grade *CD3ε*-TruC-based Treg cell products for transplantation immunotherapy and other immunopathologies.
