## Supplemental Table 1 for "Gene editing of *CD3 epsilon* gene to redirect regulatory T cells for adoptive T cell transfer"

### Sheet: Suppl. Table 1
No.	target sequence 5´->3´	CRISPR guide RNA format	cleavage site	target length
crRNA #1	GGGGCAAGATGGTGAGATATGCT	AsCas12a	intron 3 of CD3ε	23 bp
crRNA #2	TAGTTGGCGTTTGGGGGCAAGAT	AsCas12a	exon 3 of CD3ε	23 bp
crRNA #3	TTTTCTAGTTGGCGTTTGGGGGC	AsCas12a	exon 3 of CD3ε	23 bp
crRNA #4	TCCCCAGCATATAAAGTCTCCAT	AsCas12a	exon 6 of CD3ε	23 bp
crRNA #5	AGATCCAGGATACTGAGGGCATG	AsCas12a	exon 6 of CD3ε	23 bp
