## Supplemental Table 2 for "Gene editing of *CD3 epsilon* gene to redirect regulatory T cells for adoptive T cell transfer"

### Sheet: Suppl. Table 2
nucleic acid sequence for HDR donor templates
name	sequence 5´->3´	length (bp)
full HDRT HLA-A2 scFv into CD3ε-exon3	TACCCAACCAAGAGCGTGTTTTTCTTCCACAGACACCAATGTTCAAAATGGAGGCTTGGGGGCAAAATTCTTTTGCTATGTCTCTAGTCGTCCAAAAAATGGTCCTAACTTTTTCTGACTCCTGCTTGTCAAAAATTGTGGGCTCATAGTTAATGCTAGATGCTTCCTTCCTCTATTTCCCCCCAAATTTCCTGGGAACCCCTGGTCAATACCAGCAGTAAGTTCCACTGTTCTAGGGTGTAGAAATGGCTGTGACCCAGCAGCAAGAGGGAAGGACATCAGATGTCATCAGTGGTCATACTGCAACACAGCCCTTTTTCTGTTTAGGAATGCAGGTACCCACAACATTTACTAACACTTTTTTTTTCTTATTTATTTTCTAGTTGGCGTTTGGGGGCA…	1613
Left homology arm	TACCCAACCAAGAGCGTGTTTTTCTTCCACAGACACCAATGTTCAAAATGGAGGCTTGGGGGCAAAATTCTTTTGCTATGTCTCTAGTCGTCCAAAAAATGGTCCTAACTTTTTCTGACTCCTGCTTGTCAAAAATTGTGGGCTCATAGTTAATGCTAGATGCTTCCTTCCTCTATTTCCCCCCAAATTTCCTGGGAACCCCTGGTCAATACCAGCAGTAAGTTCCACTGTTCTAGGGTGTAGAAATGGCTGTGACCCAGCAGCAAGAGGGAAGGACATCAGATGTCATCAGTGGTCATACTGCAACACAGCCCTTTTTCTGTTTAGGAATGCAGGTACCCACAACATTTACTAACACTTTTTTTTTCTTATTTATTTTCTAGTTGGCGTTTGGGGGCAA	400
Myc tag	GAGCAGAAGCTCATCAGTGAAGAAGATCTG	30
hu anti-HLA-A2 VH (clone: 3PF12)	CAAGTGCAACTGGTGCAGTCAGGAGGAGGAGTTGTGCAGCCAGGAGGAAGTCTGCGGGTCAGTTGCGCCGCGTCAGGCGTTACTCTCTCCGATTATGGAATGCATTGGGTCAGACAGGCACCAGGCAAAGGTCTGGAATGGATGGCATTCATTCGCAATGACGGGTCGGATAAGTATTACGCTGACAGCGTAAAGGGCAGGTTTACAATCTCTCGGGATAATAGCAAAAAAACTGTCAGCCTGCAGATGAGTTCACTGCGCGCCGAGGACACCGCTGTGTACTATTGTGCTAAAAACGGCGAGTCTGGGCCATTGGATTATTGGTACTTTGATCTCTGGGGGCGGGGAACACTGGTGACTGTGTCT	366
optimized (G4S)3 linker	GGAGGTGGTGGATCAGGAGGTGGAGGTTCCGGAGGTGGAGGAAGT	45
hu anti-HLA-A2 VL (clone: 3PF12)	GACGTCGTGATGACTCAGTCTCCCTCCTCTCTGAGTGCCAGCGTTGGGGATCGCGTTACGATCACCTGCCAAGCCAGCCAGGATATCAGCAACTACTTAAATTGGTATCAGCAAAAGCCTGGAAAGGCTCCAAAGCTGCTAATCTACGACGCGTCCAACCTGGAGACCGGTGTTCCATCACGCTTCTCTGGATCTGGGTCTGGTACCGATTTTACATTCACCATATCTTCTTTGCAACCCGAGGACTTCGCTACCTATTATTGCCAACAGTATAGCAGCTTCCCTTTAACTTTCGGGGGAGGCACTAAAGTGGATATCAAGCGG	324
optimized (G4S)3 linker	GGAGGCGGAGGTAGCGGAGGCGGCGGAAGCGGTGGAGGTGGGTCT	45
Right homology arm	CAAGATGGTGAGATATGCTTTCTTTCTTTCTTTTTTATGAAATCACCCCATCATTCTTTGTAGTTATGAATGGAGCTTTCTCTTAGGCCTCCCACAGAACTTCCACAGAGGTCAGGAAAAGGAGTTTCTGCCATCTACCCCTTTGACTTTCCTCACAAGTCTGGAGATATTTCTAGCCCAGAAGAGGGAAGCAACAGAGGCAGGAAATAATGAGTCTTAACCATACAAAAGAAAAATTGAGACTTAAATGAAGTTGAAAGCACTAACAGTTTTCATTTGTTTGCATTTCATATTTGATGTGAGATTCTGCAGAGGAGACGTAGCCAGAATGCATGCACAGGGTTACTCTGGATAAGCTGCTGGGGCAACATTTGGATGTGTGTTCAGAATCACATGTCT…	403
name	sequence 5´->3´	length (bp)
full HDRT HLA-A2 scFv into CD3ε-exon6	TCTTCCCAGCATTGCATTCTCAACTCCATTTTAGAAAGGTTCCAAATAGGGACTTCTGTGGGTTTTTCTTTACATCCATCTTACCCTTCCCAAGTCCCCATGTCCCTGCGTAAACCCTAAAGCCACCTCTCAAAAGGTTCTCTAGTTCCCTTCAAGGTTCTCTAGTTCCCTTCATTCCACATATCTCCTCTTCCACACCCTCTAGCCAGTAGAGCTCCCTTCTGACAAGCAAGTCTAAGATCTAGATGACAGATGACTTCCTGCATTTGGGTGGTTCTTTTGTCACTAATTTGCCTTTTCTAAAATTGTCCTGGTTTCTTCTGCCAATTTCCCTTCTTTCTCCCCAGCATATAAAGTCTCCATCTCTGGAACCACAGTAATATTGACATGCCCTCAGTA…	1823
Left homology arm	TCTTCCCAGCATTGCATTCTCAACTCCATTTTAGAAAGGTTCCAAATAGGGACTTCTGTGGGTTTTTCTTTACATCCATCTTACCCTTCCCAAGTCCCCATGTCCCTGCGTAAACCCTAAAGCCACCTCTCAAAAGGTTCTCTAGTTCCCTTCAAGGTTCTCTAGTTCCCTTCATTCCACATATCTCCTCTTCCACACCCTCTAGCCAGTAGAGCTCCCTTCTGACAAGCAAGTCTAAGATCTAGATGACAGATGACTTCCTGCATTTGGGTGGTTCTTTTGTCACTAATTTGCCTTTTCTAAAATTGTCCTGGTTTCTTCTGCCAATTTCCCTTCTTTCTCCCCAGCATATAAAGTCTCCATCTCTGGAACCACAGTAATATTGACATGCCCTCAGTAT	400
P2A	GCCACCAACTTCTCTCTTTTGAAGCAGGCCGGAGATGTGGAAGAAAATCCTGGGCCC	57
CD3 epsilon signal peptide	ATGCAATCAGGCACTCACTGGCGAGTGCTGGGTCTGTGCTTGCTCAGCGTAGGAGTATGGGGTCAA	66
Myc tag	GAGCAGAAGCTCATCAGTGAAGAAGATCTG	30
hu anti-HLA-A2 VH (clone: 3PF12)	CAAGTGCAACTGGTGCAGTCAGGAGGAGGAGTTGTGCAGCCAGGAGGAAGTCTGCGGGTCAGTTGCGCCGCGTCAGGCGTTACTCTCTCCGATTATGGAATGCATTGGGTCAGACAGGCACCAGGCAAAGGTCTGGAATGGATGGCATTCATTCGCAATGACGGGTCGGATAAGTATTACGCTGACAGCGTAAAGGGCAGGTTTACAATCTCTCGGGATAATAGCAAAAAAACTGTCAGCCTGCAGATGAGTTCACTGCGCGCCGAGGACACCGCTGTGTACTATTGTGCTAAAAACGGCGAGTCTGGGCCATTGGATTATTGGTACTTTGATCTCTGGGGGCGGGGAACACTGGTGACTGTGTCT	366
optimized (G4S)3 linker	GGAGGTGGTGGATCAGGAGGTGGAGGTTCCGGAGGTGGAGGAAGT	45
hu anti-HLA-A2 VL (clone: 3PF12)	GACGTCGTGATGACTCAGTCTCCCTCCTCTCTGAGTGCCAGCGTTGGGGATCGCGTTACGATCACCTGCCAAGCCAGCCAGGATATCAGCAACTACTTAAATTGGTATCAGCAAAAGCCTGGAAAGGCTCCAAAGCTGCTAATCTACGACGCGTCCAACCTGGAGACCGGTGTTCCATCACGCTTCTCTGGATCTGGGTCTGGTACCGATTTTACATTCACCATATCTTCTTTGCAACCCGAGGACTTCGCTACCTATTATTGCCAACAGTATAGCAGCTTCCCTTTAACTTTCGGGGGAGGCACTAAAGTGGATATCAAGCGG	324
optimized (G4S)3 linker	GGAGGTGGTGGATCAGGAGGTGGAGGTTCCGGAGGTGGAGGAAGT	45
CD3 epsilon - 1-30aa	GACGGTAACGAAGAGATGGGGGGAATCACCCAGACACCATACAAAGTCAGCATCAGCGGCACAACGGTCATCCTGACGTGTCCTCAATAC	90
Right homology arm	CCTGGATCTGAAATACTATGGCAACACAATGATAAAAACATAGGCGGTGATGAGGATGATAAAAACATAGGCAGTGATGAGGATCACCTGTCACTGAAGGAATTTTCAGAATTGGAGCAAAGTGGTTATTATGTCTGCTACCCCAGAGGAAGCAAACCAGAAGATGCGAACTTTTATCTCTACCTGAGGGCAAGAGGTAATCCAGGTCTCCAGAACAGGTACCACCGGCTCTTTAGGGAGGACCATTCAAAAGGGCATTCTCAGTGATTTTCCCTAACCCAGCTCACAGTGCCCAGGCGTCTTTGCGCTTCCTCCCACACTCAATCCTGGGACTCTCTGGTACCACACGGCATCAGTGTTTTCTGGAATATAGATTAAACACCAATATGAGGCTTCTGGG	400
name	sequence 5´->3´	length (bp)
full HDRT HLA-A2 CAR into TRAC	cctattaaataaaagaataagcagtattattaagtagccctgcatttcaggtttccttgagtggcaggccaggcctggccgtgaacgttcactgaaatcatggcctcttggccaagattgatagcttgtgcctgtccctgagtcccagtccatcacgagcagctggtttctaagatgctatttcccgtataaagcatgagaccgtgacttgccagccccacagagccccgcccttgtccatcactggcatctggactccagcctgggttggggcaaagagggaaatgagatcatgtcctaaccctgatcctcttgtcccacagatatccagaaccctgaccctgccgtgtaccagctgagagactctaaatccagtgacaagtctgtctgcctattcac…	2823
Left homology arm	cctattaaataaaagaataagcagtattattaagtagccctgcatttcaggtttccttgagtggcaggccaggcctggccgtgaacgttcactgaaatcatggcctcttggccaagattgatagcttgtgcctgtccctgagtcccagtccatcacgagcagctggtttctaagatgctatttcccgtataaagcatgagaccgtgacttgccagccccacagagccccgcccttgtccatcactggcatctggactccagcctgggttggggcaaagagggaaatgagatcatgtcctaaccctgatcctcttgtcccacagatatccagaaccctgaccctgccgtgtaccagctgagagactctaaatccagtgacaagtctgtctgcctattcacc	400
P2A	GCCACCAACTTCTCTCTTTTGAAGCAGGCCGGAGATGTGGAAGAAAATCCTGGGCCC	57
signal peptide	ATGGCTCTTCCTGTGACTGCCCTTCTGCTGCCCCTGGCTCTCCTGCTCCATGCTGCCCGGCCA	63
hu anti-HLA-A2 VH (clone: 3PF12)	CAAGTGCAACTGGTGCAGTCAGGAGGAGGAGTTGTGCAGCCAGGAGGAAGTCTGCGGGTCAGTTGCGCCGCGTCAGGCGTTACTCTCTCCGATTATGGAATGCATTGGGTCAGACAGGCACCAGGCAAAGGTCTGGAATGGATGGCATTCATTCGCAATGACGGGTCGGATAAGTATTACGCTGACAGCGTAAAGGGCAGGTTTACAATCTCTCGGGATAATAGCAAAAAAACTGTCAGCCTGCAGATGAGTTCACTGCGCGCCGAGGACACCGCTGTGTACTATTGTGCTAAAAACGGCGAGTCTGGGCCATTGGATTATTGGTACTTTGATCTCTGGGGGCGGGGAACACTGGTGACTGTGTCT	366
optimized (G4S)3 linker	GGAGGTGGTGGATCAGGAGGTGGAGGTTCCGGAGGTGGAGGAAGT	45
hu anti-HLA-A2 VL (clone: 3PF12)	GACGTCGTGATGACTCAGTCTCCCTCCTCTCTGAGTGCCAGCGTTGGGGATCGCGTTACGATCACCTGCCAAGCCAGCCAGGATATCAGCAACTACTTAAATTGGTATCAGCAAAAGCCTGGAAAGGCTCCAAAGCTGCTAATCTACGACGCGTCCAACCTGGAGACCGGTGTTCCATCACGCTTCTCTGGATCTGGGTCTGGTACCGATTTTACATTCACCATATCTTCTTTGCAACCCGAGGACTTCGCTACCTATTATTGCCAACAGTATAGCAGCTTCCCTTTAACTTTCGGGGGAGGCACTAAAGTGGATATCAAGCGG	324
IgG4 hinge	GAAAGCAAGTATGGCCCCCCATGCCCTCCCTGCCCC	36
IgG1 CH3	GGACAGCCGCGGGAGCCCCAGGTCTACACCCTCCCACCCTCCAGAGATGAGCTGACCAAGAACCAGGTTTCACTGACATGCCTGGTGAAGGGCTTCTACCCCTCTGACATTGCTGTGGAGTGGGAGAGCAATGGGCAGCCAGAGAACAACTACAAGACCACACCTCCTGTCCTGGACAGCGACGGCTCCTTCTTCCTCTACAGTAAGCTCACTGTGGACAAGAGCCGCTGGCAGCAGGGCAATGTCTTCTCCTGCAGCGTGATGCACGAGGCCCTGCACAATGCCTATACCCAGAAGTCACTCTCTCTGAGCCCTGGAAAG	321
CD28 transmembrane	AAGGATCCCAAGTTTTGGGTCCTCGTGGTGGTCGGGGGTGTGCTGGCCTGCTACAGCTTGCTGGTCACAGTGGCCTTCATCATCTTCTGGGTG	93
CD28 endodomain	CGCTCCAAGAGGAGCCGGCTGCTTCACAGTGATTACATGAACATGACCCCCAGGAGGCCAGGACCCACCAGGAAGCACTACCAGCCCTACGCTCCCCCGCGGGACTTTGCTGCTTACCGCAGC	123
CD3 zeta endodomain	AGGGTCAAATTTTCTAGATCTGCAGATGCGCCGGCCTATCAAcaaggccagaaccagctcTATAACGAGCTCAATCTAGGACGAAGAGAGGAGTACGATGTTTTGGACAAGAGACGTGGCCGGGACCCTGAGATGGGGGGAAAGCCGAGAAGGAAGAACCCTCAGGAAGGCCTGTACAATGAACTGCAGAAAGATAAGATGGCGGAGGCCTACAGTGAGATTGGGATGAAAGGCGAGCGCCGGAGGGGCAAGGGGCACGATGGCCTTTACCAGGGTCTCAGTACAGCCACCAAGGACACCTACGACGCCCTTCACATGCAGGCCCTGCCCCCTCGCTAA	339
bgH terminator sequence	taagaattctaactagagctcgctgatcagcctcgactgtgccttctagttgccagccatctgttgtttgcccctcccccgtgccttccttgaccctggaaggtgccactcccactgtcctttcctaataaaatgaggaaattgcatcgcattgtctgagtaggtgtcattctattctggggggtggggtggggcaggacagcaagggggaggattgggaagagaatagcaggcatgctggggagcggccgcgttaa	247
Right homology arm	attttgattctcaaacaaatgtgtcacaaagtaaggattctgatgtgtatatcacagacaaaactgtgctagacatgaggtctatggacttcaagagcaacagtgctgtggcctggagcaacaaatctgactttgcatgtgcaaacgccttcaacaacagcattattccagaagacaccttcttccccagcccaggtaagggcagctttggtgccttcgcaggctgtttccttgcttcaggaatggccaggttctgcccagagctctggtcaatgatgtctaaaactcctctgattggtggtctcggccttatccattgccaccaaaaccctctttttactaagaaacagtgagccttgttctggcagtccagagaatgacacgggaaaaaagcagatg	399
name	sequence 5´->3´	length (bp)
full HDRT HER2 scFv into CD3ε-exon3	TACCCAACCAAGAGCGTGTTTTTCTTCCACAGACACCAATGTTCAAAATGGAGGCTTGGGGGCAAAATTCTTTTGCTATGTCTCTAGTCGTCCAAAAAATGGTCCTAACTTTTTCTGACTCCTGCTTGTCAAAAATTGTGGGCTCATAGTTAATGCTAGATGCTTCCTTCCTCTATTTCCCCCCAAATTTCCTGGGAACCCCTGGTCAATACCAGCAGTAAGTTCCACTGTTCTAGGGTGTAGAAATGGCTGTGACCCAGCAGCAAGAGGGAAGGACATCAGATGTCATCAGTGGTCATACTGCAACACAGCCCTTTTTCTGTTTAGGAATGCAGGTACCCACAACATTTACTAACACTTTTTTTTTCTTATTTATTTTCTAGTTGGCGTTTGGGGGCA…	1601
Left homology arm	TACCCAACCAAGAGCGTGTTTTTCTTCCACAGACACCAATGTTCAAAATGGAGGCTTGGGGGCAAAATTCTTTTGCTATGTCTCTAGTCGTCCAAAAAATGGTCCTAACTTTTTCTGACTCCTGCTTGTCAAAAATTGTGGGCTCATAGTTAATGCTAGATGCTTCCTTCCTCTATTTCCCCCCAAATTTCCTGGGAACCCCTGGTCAATACCAGCAGTAAGTTCCACTGTTCTAGGGTGTAGAAATGGCTGTGACCCAGCAGCAAGAGGGAAGGACATCAGATGTCATCAGTGGTCATACTGCAACACAGCCCTTTTTCTGTTTAGGAATGCAGGTACCCACAACATTTACTAACACTTTTTTTTTCTTATTTATTTTCTAGTTGGCGTTTGGGGGCAA	400
Myc tag	GAGCAGAAGCTCATCAGTGAAGAAGATCTG	30
hu anti-HER2 scFv (clone: FPR5)	CAGGTCCAATTGCAACAGTCAGGCCCCGAACTCAAAAAGCCCGGTGAAACTGTAAAAATTTCATGTAAAGCAAGTGGATACCCATTTACGAACTACGGAATGAACTGGGTGAAACAGGCCCCCGGCCAGGGCTTGAAGTGGATGGGATGGATCAACACAAGTACGGGTGAAAGCACTTTCGCCGATGACTTCAAGGGTCGGTTTGATTTTTCTCTGGAAACGTCCGCAAACACAGCCTATTTGCAAATCAATAATCTCAAGTCTGAGGACTCTGCCACGTATTTCTGCGCGCGATGGGAAGTTTATCACGGTTACGTACCTTATTGGGGACAGGGAACGACGGTAACCGTTTCTTCTGGGGGTGGTGGGTCAGGCGGAGGAGGTTCAGGCGGGGGAGGA…	723
optimized (G4S)3 linker	GGAGGCGGAGGTAGCGGAGGCGGCGGAAGCGGTGGAGGTGGGTCT	45
Right homology arm	CAAGATGGTGAGATATGCTTTCTTTCTTTCTTTTTTATGAAATCACCCCATCATTCTTTGTAGTTATGAATGGAGCTTTCTCTTAGGCCTCCCACAGAACTTCCACAGAGGTCAGGAAAAGGAGTTTCTGCCATCTACCCCTTTGACTTTCCTCACAAGTCTGGAGATATTTCTAGCCCAGAAGAGGGAAGCAACAGAGGCAGGAAATAATGAGTCTTAACCATACAAAAGAAAAATTGAGACTTAAATGAAGTTGAAAGCACTAACAGTTTTCATTTGTTTGCATTTCATATTTGATGTGAGATTCTGCAGAGGAGACGTAGCCAGAATGCATGCACAGGGTTACTCTGGATAAGCTGCTGGGGCAACATTTGGATGTGTGTTCAGAATCACATGTCT…	403
