## Supplemental Table 3 for "Gene editing of *CD3 epsilon* gene to redirect regulatory T cells for adoptive T cell transfer"

### Sheet: Suppl. Table 3
Primer name	Primer sequence 5´->3´	used for
ourTRAC-amp-HA-F	cctattaaataaaagaataagcagtattattaagtagccctgc	TRAC-CAR HDR-Template
ourTRAC-amp-HA-R	catctgcttttttcccgtgtcattct	TRAC-CAR HDR-Template
CD3e-ex6-amp-HA-F	TCTTCCCAGCATTGCATTCTCAACT	CD3ε-TruC HDR-Template
CD3e-ex6-amp-HA-R	CCCAGAAGCCTCATATTGGTGTTTAATCT	CD3ε-TruC HDR-Template
CD3e-ex3-amp-HA-F	TACCCAACCAAGAGCGTGTTTTTCT	CD3ε-TruC HDR-Template
CD3e-ex3-amp-HA-R	ATTCAGACATGTGATTCTGAACACACATCC	CD3ε-TruC HDR-Template
