## Supplemental Table 4 for "Gene editing of *CD3 epsilon* gene to redirect regulatory T cells for adoptive T cell transfer"

### Sheet: Suppl.Table 4
Category*	Chromosome	Start	End	Reads	CAST-Seq hits	Overlap**	Genomic location	Closest element	Genes within 100 kb	Score gRNA	Putative target sequence gRNA***
ON	chr11	118251873	118253039	8624892	46244	4	Promoter (<=1kb)	CD3E	MPZL2 (118253416:118264536); ATP5MG (118401606:118431496); JAML (118193740:118225094); MPZL3 (118226690:118252365); CD3D (118338954:118342744); CD3E (118304545:118316175); CD3G (118344344:118355161); UBE4A (118359585:118399211)	25.5	tttGggggcaagatggtgagatatgct
NBS	chrM	14007	16569	3573	11	3	Promoter (<=1kb)			6.5	tttGggTgcTa-atggtg-ga---gTt
*ON=On-target; NBS= Non-classified Break Site
**Number of samples in which the site was significantly detected (out of 4).
***Best alignment for sgRNA TTTNGGGGCAAGATGGTGAGATATGCT. Capital letters indicate mismatches, "+" insertions, "-" deletions.
